# Comparative metaproteomics demonstrates different views on the complex granular sludge microbiome

**DOI:** 10.1101/2022.03.07.483319

**Authors:** Hugo B.C. Kleikamp, Dennis Grouzdev, Pim Schaasberg, Ramon van Valderen, Ramon van der Zwaan, Roel van de Wijgaart, Yuemei Lin, Ben Abbas, Mario Pronk, Mark C.M. van Loosdrecht, Martin Pabst

## Abstract

The tremendous progress in sequencing technologies has made 16S amplicon and whole metagenome sequencing routine in microbiome studies. Furthermore, advances in mass spectrometric techniques has expanded conventional proteomics into the field of microbial ecology. Commonly referred to as metaproteomics, this approach measures the gene products (i.e., proteins) to subsequently identify the actively-expressed metabolic pathways and the protein-biomass composition of complete microbial communities.

However, more systematic studies on metaproteomic and genomic approaches are urgently needed, to determine the orthogonal character of these approaches. Here we describe a deep, comparative metaproteomic study on the complex aerobic granular sludge microbiome obtained from different wastewater treatment plants. Thereby, we demonstrate the different views that can be obtained on the central nutrient-removing organisms depending on the ‘omic’ approach and reference sequence databases. Furthermore, we demonstrate a ‘homogenized’ Genome Taxonomy Database (GTDB) that subsequently enables a more accurate interpretation of data from different omics approaches. Ultimately, our systematic study underscores the importance of metaproteomics in the characterization of complex microbiomes; and the necessity of accurate reference sequence databases to improve the comparison between approaches and accuracy in scientific reporting.
