## Supplementary material for "Comparative metaproteomics demonstrates different views on the complex granular sludge microbiome": SI EXCEL OVERVIEW

### Sheet: TABLE OF CONTENTS
	#	SI-EXCEL FILE	CONTENT
	1	SI_EXCEL_01_GTDB_NCBI_SILVA.xlsx	Conversions GTDB to NCBI/SILVA
	2	SI_EXCEL_02_NCBI_GTDB.xlsx	Conversions NCBI to GTDB
	3	SI_EXCEL_03_SILVA_GTDB.xlsx	Conversions Silva to GTDB
	4	SI_EXCEL_04_Tetraspheara_GTDB_BLAST.xlsx	Tetraspheara GTDB BLAST+ alignment outputs
	5	SI_EXCEL_05_MP_abundances_DB_survey.xlsx	GTDB taxonomy mapped to NCBI and SILVA
	6	SI_EXCEL_06_MG_abundances_DB_survey.xlsx	NCBI taxonomy mapped to GTDB
	7	SI_EXCEL_07_16S_abundances_DB_survey.xlsx	SILVA taxonomy mapped to GTDB
	8	SI_EXCEL_08_plant_1_MP_Krona.xlsm	Metaproteomics GTDB classified, Krona plot excel macro-enabled workbook plant 1
	9	SI_EXCEL_09_plant_2_MP_Krona.xlsm	Metaproteomics GTDB classified, Krona plot excel macro-enabled workbook plant 2
	10	SI_EXCEL_10_plant_3_MP_Krona.xlsm	Metaproteomics GTDB classified, Krona plot excel macro-enabled workbook plant 3
	11	SI_EXCEL_11_plant_1_MG_Krona.xlsm	Metagenomics GTDB classified, Krona plot excel macro-enabled workbook plant 1
	12	SI_EXCEL_12_plant_2_MG_Krona.xlsm	Metagenomics GTDB classified, Krona plot excel macro-enabled workbook plant 2
	13	SI_EXCEL_13_plant_3_MG_Krona.xlsm	Metagenomics GTDB classified, Krona plot excel macro-enabled workbook plant 3
	14	SI_EXCEL_14_plant_1_16S_Krona.xlsx	16S amplicion GTDB classified, Krona plot excel macro-enabled workbook plant 1
	15	SI_EXCEL_15_plant_2_16S_Krona.xlsx	16S amplicion GTDB classified, Krona plot excel macro-enabled workbook plant 2
	16	SI_EXCEL_16_plant_3_16S_Krona.xlsx	16S amplicion GTDB classified, Krona plot excel macro-enabled workbook plant 3
	17	SI_EXCEL_17_Search_terms_key_functions.xlsx	Key search terms metabolic functions
	18	SI_EXCEL_18_MP_Lineages and expressed_functions.xlsx	Metaproteomics (MP) and metagenomics (MG) integrated functional annotation
