## Supplementary material for "Comparative metaproteomics demonstrates different views on the complex granular sludge microbiome": SI EXCEL 17

### Sheet: Integration_metabolic_functions
Targeted nutrient removal genes:
genes=[Hao,Amo,Nxr,Nar_Nap,NirS_NirK,Nos,Nor,Nrf,Nir,Cyc,ppk,ppa,Pho,blg,glg,Nif,hzs,hdh]
gene_names=["Hao","Amo","Nxr","Nar_Nap","NirS_NirK","Nos","Nor","Nrf","Nir","Cyc","ppk","ppa","Pho","blg","glg","Nif","hzs","hdh"]
Search terms used to identify nutrient removal genes:
Hao=["hao","hao1_10","hao_1","hao_3"]
Amo=["amoA","pmoA-amoA","pmoB-amoB"]
Nxr=["nxrA_3","nxrA_2","nxrA_1","nxrA4","nxrA3","nxrA2b","nxrA2","nxrA1","nxrA","nxrB_3","nxrB_2","nxrB_1","nxrB4","nxrB3","nxrB2","nxrB1","nxrB"]
Nar_Nap=["narG","narZ","narI","narV","napA","napB","napG"]
NirS_NirK=["nirK","nirK_2","nirS","nirS1","nirS_1","nirS_2","nirS_3","nirS_4"]
Nos=["nosZ","nosZ_1"]
Nor=["norB","norB_1","norB_2","norC"]
Nrf=["nrfA","nrfH"]
Nir=["nirM_2","nirF"]
Cyc=["CYC"]
ppk=["ppk","ppk1","ppk2"]
ppa=["ppa","ppaC","ppaX","LHPP"]
Pho=["PHO","phoA","phoB","phoD","phoE","phoN"]
blg=["bglA","bglB","bglF","bglG","bglK","bglP","bglX"]
glg=["glgA","glgB","glgB_1","glgB_2","glgB_3","glgB_4","glgC","glgC_1","glgC_2","glgE","glgE1","glgP","glgX","glgX_2"]
Nif=["NifM","nifN","nifQ","nifT","nifU","nifV","nifW","nifX","nifZ"]
hzs=["hzsa","hzsb","hzsb_1","hzsb_2","hzsb_3","hzsc"]
hdh=["hdh"]
Search terms included in custom COG category Nm (Nitrogen metabolism)
Nm=["hao","hao1_10","hao_1","hao_3", "amoA","pmoA-amoA","pmoB-amoB",
"nxrA_3","nxrA_2","nxrA_1","nxrA4","nxrA3","nxrA2b","nxrA2","nxrA1","nxrA",
"nxrB_3","nxrB_2","nxrB_1","nxrB4","nxrB3","nxrB2","nxrB1","nxrB",
"napA","napB","napG",
"narG","narZ","narI","narV",
"nirF","nirK","nirK_2","nirS","nirS1","nirS_1","nirS_2","nirS_3","nirS_4","nirM_2",
"norB","norB_1","norB_2","norC",
"nosZ","nosZ_1",
"nrfA","nrfH",
"CYC"]
Search terms included in custom COG category (porins)
omps=[
Gram-negative porin,
Outer membrane protein beta-barrel domain,
Porin subfamily,
OmpL-like. bbp2,
'Putative beta-barrel porin-2',
'K08720 ompU; outer membrane protein OmpU',
'OMP_RagA_SusC: TonB-linked outer membrane protein',
OMP_w_GlyGly: outer membrane protein,
Putative beta-barrel porin-2, OmpL-lie. bbp2, #typo in PFAM
Putative beta-barrel porin-2, OmpL-like. bbp2,
Outer membrane protein transport protein (OMPP1/FadL/TodX),
OMP_MtrB_PioB: decaheme-associated outer membrane protein, MtrB/PioB family,
OMP_RagA_SusC: TonB-linked outer membrane protein, SusC/RagA family,
Phosphate-selective porin O and P,
Outer membrane protein Omp28,
Outer membrane protein transport protein (OMPP1/FadL/TodX),
Putative outer membrane beta-barrel porin, MtrB/PioB,
Outer membrane protein beta-barrel family,
Putative beta-barrel porin 2,
PGA_TPR_OMP: poly-beta-1,6 N-acetyl-D-glucosamine export porin PgaA,
Putative porin,
Putative OmpA-OmpF-like porin family,
TonB-siderophor: TonB-dependent siderophore receptor,
TonB-hemin: TonB-dependent heme/hemoglobin receptor family protein,
TonB-copper: TonB-dependent copper receptor,
TonB-dependent Receptor Plug Domain,
TonB dependent receptor,
Autotransporter beta-domain,
OmpA,"CirA","OmpW","FepA","BtuB","TonB","FadL","OmpC","MscL","Tsx","OlmA","OprB"
]
